# Expansion-Assisted Iterative-FISH defines lateral hypothalamus spatio-molecular organization

**DOI:** 10.1101/2021.03.08.434304

**Authors:** Yuhan Wang, Mark Eddison, Greg Fleishman, Martin Weigert, Shengjin Xu, Fredrick E. Henry, Tim Wang, Andrew L. Lemire, Uwe Schmidt, Hui Yang, Konrad Rokicki, Cristian Goina, Karel Svoboda, Eugene W. Myers, Stephan Saalfeld, Wyatt Korff, Scott M. Sternson, Paul W. Tillberg

**Author notes:** These authors jointly supervised this work (Scott M. Sternson, Paul W. Tillberg). Corresponding authors. (S.M.S.); (P.W.T.). Innate Pharma, 2273 Research Boulevard, Suite 350, Rockville, MD 20850, USA.

## Abstract

Determining the spatial organization and morphological characteristics of molecularly defined cell types is a major bottleneck for characterizing the architecture underpinning brain function. We developed <u>E</u>xpansion-<u>As</u>sisted Iterative <u>F</u>luorescence *In <u>S</u>itu* <u>H</u>ybridization (EASI-FISH) to survey gene expression in brain tissue, as well as a turnkey computational pipeline to rapidly process large EASI-FISH image datasets. EASI-FISH was optimized for thick brain sections (300 µm) to facilitate reconstruction of spatio-molecular domains that generalize across brains. Using the EASI-FISH pipeline, we investigated the spatial distribution of dozens of molecularly defined cell types in the lateral hypothalamic area (LHA), a brain region with poorly defined anatomical organization. Mapping cell types in the LHA revealed nine novel spatially and molecularly defined subregions. EASI-FISH also facilitates iterative re-analysis of scRNA-Seq datasets to determine marker-genes that further dissociated spatial and morphological heterogeneity. The EASI-FISH pipeline democratizes mapping molecularly defined cell types, enabling discoveries about brain organization.

**Highlights:**

- EASI-FISH enables robust gene expression profiling in thick brain slices
- A turnkey analysis pipeline for facile analysis of large EASI-FISH image datasets
- EASI-FISH reveals novel subregions of the lateral hypothalamus
- Identification of rare cell types based on morphological and spatial heterogeneity
