## Supplemental Table S4 for "Expansion-Assisted Iterative-FISH defines lateral hypothalamus spatio-molecular organization"

### Sheet: LHA Neurons DEGs
gene	cluster	p_val	p_val_adj	avg_logFC	pct.1	pct.2
Hcrt	1	9.56785e-198	1.4479e-193	5.04382	0.986	0.249
Scg2	1	2.8226e-195	4.27144e-191	2.72526	0.996	0.842
C1ql3	1	4.25281e-194	6.43578e-190	1.46531	0.988	0.192
Nnat	1	3.50302e-190	5.30112e-186	2.23487	0.99	0.416
Pdyn	1	3.5808e-189	5.41882e-185	2.22922	0.979	0.22
Itm2b	1	1.29622e-187	1.96158e-183	1.21503	0.999	0.975
Nptx2	1	2.70181e-184	4.08865e-180	1.31109	0.954	0.098
Pcsk1	1	1.21195e-175	1.83404e-171	1.48229	0.985	0.357
Calb1	1	4.53539e-170	6.8634e-166	1.76023	0.992	0.428
Ncald	1	4.48044e-168	6.78024e-164	1.0518	0.997	0.92
Rfx4	1	8.477e-167	1.28282e-162	0.984094	0.903	0.046
Nek7	1	2.93014e-160	4.43417e-156	0.934551	0.951	0.16
Lhx9	1	1.01426e-157	1.53488e-153	0.851093	0.899	0.059
Fuca1	1	1.04423e-153	1.58024e-149	0.998165	0.989	0.629
Saraf	1	4.53174e-142	6.85789e-138	0.764787	0.997	0.961
2900011O08Rik	1	1.6478e-136	2.49362e-132	0.858812	0.994	0.865
Ociad2	1	2.05686e-127	3.11265e-123	0.914275	0.974	0.474
Cd63	1	1.93782e-125	2.93251e-121	0.845458	0.988	0.597
Cbln1	1	2.37679e-120	3.5968e-116	0.787378	0.956	0.247
Gfra2	1	1.91805e-119	2.90258e-115	0.598345	0.915	0.222
Igfbp3	1	1.1638e-118	1.76118e-114	0.628227	0.78	0.053
Cd47	1	3.98673e-117	6.03312e-113	0.760668	0.995	0.915
Plagl1	1	3.57526e-110	5.41045e-106	0.79246	0.915	0.272
Necab2	1	2.17858e-105	3.29685e-101	0.663403	0.84	0.217
Slc2a13	1	8.53641e-105	1.29181e-100	0.742076	0.94	0.453
Lypd6	1	6.03632e-103	9.13476e-99	0.679526	0.844	0.211
Ildr2	1	3.18087e-102	4.81362e-98	0.621482	0.873	0.238
Fos	1	7.94773e-101	1.20273e-96	0.976251	0.91	0.362
2010005H15Rik	1	9.35863e-100	1.41624e-95	0.665753	0.775	0.126
Anxa5	1	8.80353e-98	1.33224e-93	0.773071	0.99	0.666
Chgb	1	9.63121e-98	1.45749e-93	0.635828	0.997	0.906
Crip2	1	1.32975e-88	2.01231e-84	0.712136	0.98	0.627
Anapc5	1	3.94873e-88	5.97562e-84	0.550852	0.984	0.792
Chst8	1	3.07481e-84	4.65311e-80	0.619686	0.672	0.092
Cyb5r3	1	2.06053e-83	3.1182e-79	0.636041	0.992	0.817
Ngb	1	1.74027e-82	2.63355e-78	0.662037	0.95	0.561
Dusp14	1	2.42562e-80	3.67069e-76	0.560681	0.754	0.188
Msmo1	1	3.21402e-78	4.86378e-74	0.615311	0.981	0.808
Nell2	1	7.91365e-75	1.19757e-70	0.565275	0.941	0.474
Tmed3	1	1.98932e-70	3.01044e-66	0.562184	0.992	0.789
Rab3b	1	2.13203e-70	3.2264e-66	0.685197	0.945	0.529
Pam	1	4.32855e-63	6.55039e-59	0.619975	0.989	0.803
Calb2	1	4.98998e-62	7.55134e-58	0.753583	0.854	0.4
Sparcl1	2	3.91512e-138	5.92474e-134	1.55029	0.777	0.099
Nefl	2	8.14726e-88	1.23292e-83	1.48306	0.9	0.421
Chd3os	2	3.00812e-84	4.5522e-80	1.10507	0.973	0.925
Nsf	2	8.82675e-81	1.33575e-76	1.07671	0.968	0.877
Ttc3	2	4.1606e-72	6.29624e-68	0.615913	1	1
Hpca	2	1.29955e-69	1.96661e-65	1.26056	0.877	0.457
Ckmt1	2	1.33976e-68	2.02746e-64	0.913828	0.95	0.875
Aldoc	2	4.14308e-67	6.26972e-63	1.12936	0.941	0.822
Gabra1	2	1.15775e-65	1.75203e-61	1.09169	0.755	0.239
Rbfox3	2	3.50988e-63	5.3115e-59	0.841751	0.909	0.6
Cygb	2	1.54489e-62	2.33788e-58	0.90116	0.909	0.562
Gad2	2	4.68191e-62	7.08513e-58	1.15217	0.782	0.277
Tagln3	2	6.44769e-61	9.75729e-57	0.795111	0.995	0.965
Matk	2	1.7573e-60	2.65932e-56	0.996853	0.9	0.578
Snap25	2	5.67515e-60	8.58821e-56	0.78212	0.991	0.991
Clstn1	2	6.03286e-60	9.12953e-56	0.857776	0.936	0.84
Tmem91	2	6.80398e-60	1.02965e-55	0.746011	0.891	0.578
Vamp1	2	6.05292e-59	9.15988e-55	1.03164	0.745	0.331
Tac2	2	3.15538e-57	4.77503e-53	1.73251	0.382	0.05
Rbfox1	2	2.13769e-54	3.23497e-50	0.652992	0.636	0.172
Atp6v1g2	2	5.03083e-54	7.61315e-50	0.791017	0.973	0.961
Flywch1	2	8.92812e-54	1.35109e-49	0.710169	0.995	1
Pnoc	2	6.30278e-53	9.538e-49	1.0327	0.35	0.043
Nefm	2	5.82137e-52	8.80949e-48	1.36327	0.845	0.6
Hs6st2	2	3.59076e-51	5.43389e-47	0.58409	0.418	0.069
Cadm1	2	1.13998e-49	1.72513e-45	0.871741	0.868	0.559
Nrxn3	2	1.65684e-49	2.50729e-45	0.961907	0.864	0.581
Pnmal2	2	4.73946e-47	7.17223e-43	0.612609	0.995	0.992
Myt1l	2	2.84354e-45	4.30313e-41	0.833341	0.932	0.812
Gad1	2	2.98015e-45	4.50986e-41	0.914804	0.768	0.344
Ina	2	6.42488e-45	9.72277e-41	0.772971	0.909	0.849
Cd83	2	6.95527e-45	1.05254e-40	0.819569	0.745	0.369
Cpne6	2	2.03929e-44	3.08606e-40	0.758296	0.809	0.403
Snca	2	1.92954e-43	2.91998e-39	0.949134	0.673	0.295
Parva	2	6.66913e-43	1.00924e-38	0.773447	0.482	0.131
Syn2	2	2.21282e-42	3.34867e-38	0.784977	0.941	0.93
Camk2b	2	1.16729e-40	1.76646e-36	0.626845	0.95	0.968
Camta1	2	1.77471e-40	2.68567e-36	0.695725	0.936	0.911
Ldhb	2	1.40667e-39	2.12871e-35	0.552205	0.977	0.982
Atxn7l3b	2	1.72712e-39	2.61365e-35	0.601014	0.973	0.977
Sez6	2	1.44154e-37	2.18149e-33	0.550605	0.5	0.168
Hspa4l	2	6.23006e-37	9.42795e-33	0.667504	0.936	0.894
Lynx1	2	6.74096e-37	1.02011e-32	0.58633	0.645	0.299
Lsamp	2	2.44179e-36	3.69516e-32	0.633769	0.95	0.93
Vsnl1	2	1.36666e-35	2.06816e-31	0.725577	0.823	0.642
Ndufs7	2	7.26349e-35	1.09918e-30	0.559902	0.995	0.991
Ntrk3	2	2.31648e-34	3.50554e-30	0.64004	0.641	0.319
Syt1	2	4.76939e-34	7.21752e-30	0.766463	0.932	0.951
Tspyl4	2	6.08506e-34	9.20853e-30	0.572523	0.959	0.983
Atp2b2	2	2.49847e-32	3.78093e-28	0.648406	0.841	0.727
Tmem191c	2	9.63177e-32	1.45758e-27	0.62348	0.873	0.701
Cplx1	2	1.28381e-30	1.94279e-26	1.2536	0.777	0.658
Scn1a	2	2.20186e-29	3.33207e-25	0.76989	0.714	0.498
Rcan2	2	9.86864e-29	1.49342e-24	0.580472	0.809	0.708
Scn8a	2	2.20701e-28	3.33987e-24	0.661188	0.595	0.326
Fez1	2	2.78087e-28	4.20829e-24	0.578324	0.9	0.879
Cx3cl1	2	1.24223e-27	1.87987e-23	0.632488	0.818	0.707
Got1	2	4.88873e-27	7.39811e-23	0.566145	0.936	0.946
Cdh13	2	5.27347e-27	7.98034e-23	0.600481	0.564	0.242
Ppp3ca	2	5.73942e-26	8.68546e-22	0.61582	0.909	0.863
Luzp1	2	1.93634e-24	2.93026e-20	0.736998	0.677	0.507
Spock3	2	9.37788e-24	1.41915e-19	0.66658	0.664	0.448
Dnm3	2	2.26901e-23	3.43369e-19	0.550341	0.836	0.8
Grin1	2	3.03878e-23	4.59859e-19	0.661471	0.845	0.825
Hpcal1	2	4.2436e-23	6.42183e-19	0.664443	0.709	0.493
Bend6	2	2.09984e-22	3.17769e-18	0.668348	0.782	0.695
Cacnb4	2	1.068e-21	1.61621e-17	0.57151	0.668	0.474
Unc80	2	1.52378e-21	2.30594e-17	0.597678	0.75	0.638
Nat8l	2	4.84458e-21	7.3313e-17	0.649602	0.709	0.567
Cib2	2	5.69572e-21	8.61934e-17	0.634583	0.814	0.8
Dzank1	2	9.47738e-21	1.43421e-16	0.690568	0.809	0.749
Galnt16	2	5.03185e-20	7.61469e-16	0.595114	0.714	0.558
Efhd2	2	3.88131e-19	5.87359e-15	0.7016	0.677	0.541
Csmd3	2	2.3341e-18	3.53219e-14	0.56842	0.509	0.278
Scn2b	2	8.78648e-18	1.32966e-13	0.565163	0.85	0.833
Erdr1	2	2.98859e-17	4.52263e-13	0.560286	0.905	0.904
Kcna2	2	1.31454e-16	1.9893e-12	0.577129	0.468	0.263
Ppp1r9a	2	1.38835e-15	2.10099e-11	0.582379	0.764	0.709
Kcnc1	2	2.20668e-15	3.33937e-11	0.612706	0.673	0.601
Alcam	2	1.59213e-11	2.40937e-07	0.597655	0.664	0.659
Rgs10	2	6.24126e-11	9.44489e-07	0.599718	0.691	0.627
Ntm	2	2.19612e-10	3.32339e-06	0.562363	0.659	0.638
Plcxd3	2	2.18915e-09	3.31285e-05	0.593563	0.482	0.367
Gal	2	0.000296455	1	1.20808	0.577	0.603
Calcr	3	6.89449e-206	1.04334e-201	1.11242	0.78	0.017
Asb4	3	1.333e-191	2.01723e-187	1.52337	0.933	0.057
Gsx1	3	6.50863e-190	9.84951e-186	0.766029	0.74	0.016
Acvr1c	3	2.47457e-163	3.74477e-159	0.822918	0.607	0.01
Mc4r	3	4.47317e-158	6.76924e-154	0.879099	0.587	0.01
Gpr101	3	3.16375e-149	4.78771e-145	1.17668	0.867	0.074
Dlx1	3	5.47443e-143	8.28446e-139	0.75769	0.84	0.071
Isl1	3	1.74469e-137	2.64024e-133	1.07064	0.92	0.118
Mc3r	3	3.89243e-137	5.89042e-133	0.596152	0.58	0.018
Ecel1	3	5.13741e-136	7.77444e-132	1.90637	1	0.194
Serpine2	3	4.33691e-135	6.56305e-131	1.51988	0.96	0.159
Cadps2	3	2.4055e-117	3.64025e-113	0.957544	0.793	0.087
Nts	3	8.02986e-116	1.21516e-111	3.29733	0.993	0.301
Crh	3	2.40459e-110	3.63887e-106	1.72821	0.6	0.041
Gad2	3	1.826e-96	2.76328e-92	1.46096	1	0.279
Cartpt	3	1.07663e-95	1.62926e-91	2.75765	0.947	0.294
Serpina3n	3	7.13656e-94	1.07997e-89	1.45104	0.987	0.423
Fam210b	3	2.30575e-93	3.48929e-89	1.04783	0.813	0.171
Rph3a	3	3.3807e-88	5.11601e-84	0.558441	0.747	0.109
Sv2c	3	1.25032e-82	1.89211e-78	0.924057	0.873	0.217
Gad1	3	3.82125e-79	5.7827e-75	1.31182	0.987	0.342
Cpne8	3	4.69027e-78	7.09779e-74	0.724634	0.753	0.159
Hs3st4	3	1.66114e-77	2.5138e-73	0.559174	0.593	0.075
Mt2	3	2.6834e-77	4.06079e-73	0.939266	0.847	0.249
Pcp4	3	2.97353e-77	4.49984e-73	1.06811	1	0.957
Fstl4	3	7.24362e-77	1.09618e-72	0.617912	0.613	0.085
Tac1	3	3.24154e-75	4.90542e-71	2.00239	0.553	0.068
Gal	3	7.964e-75	1.20519e-70	1.79508	0.987	0.556
Nrsn1	3	2.32329e-67	3.51583e-63	1.15502	1	0.938
Plcb1	3	2.58808e-67	3.91654e-63	0.558029	0.64	0.104
Arhgap6	3	5.6298e-67	8.51958e-63	0.665246	0.613	0.102
Irs4	3	7.10385e-67	1.07503e-62	0.8375	0.807	0.241
Plxdc2	3	3.53733e-64	5.35304e-60	0.589605	0.533	0.074
Rasgrp1	3	3.73321e-61	5.64947e-57	0.76348	0.707	0.191
Rgs10	3	6.0271e-60	9.12081e-56	1.1798	0.973	0.599
Gabra1	3	1.89226e-58	2.86355e-54	0.672117	0.873	0.253
Nrxn3	3	3.86088e-58	5.84267e-54	1.08065	0.973	0.584
Ptn	3	2.09703e-57	3.17343e-53	1.14786	0.953	0.623
Nr3c1	3	4.36298e-55	6.6025e-51	0.9123	0.853	0.353
Rasd2	3	6.77724e-55	1.0256e-50	0.628233	0.707	0.18
Cdh13	3	1.01423e-53	1.53484e-49	0.894449	0.78	0.235
Slc5a5	3	6.01424e-53	9.10134e-49	0.80724	0.733	0.203
Mt1	3	6.26595e-51	9.48227e-47	0.86428	0.867	0.466
Tagln3	3	3.68818e-50	5.58132e-46	0.824704	1	0.966
Cd302	3	4.27979e-49	6.47661e-45	0.592139	0.693	0.173
Chl1	3	5.68249e-49	8.59932e-45	0.855272	0.94	0.538
Marcksl1	3	5.70036e-48	8.62635e-44	0.776222	0.987	0.876
Sez6l	3	1.71053e-47	2.58855e-43	0.848432	0.933	0.663
Wscd1	3	5.74677e-47	8.69658e-43	0.569654	0.607	0.15
Cd83	3	3.28195e-46	4.96657e-42	0.830977	0.84	0.378
Fxyd7	3	1.49492e-45	2.26227e-41	0.605313	0.887	0.388
Syt1	3	2.61306e-45	3.95435e-41	0.685496	1	0.942
Gfra1	3	4.07299e-44	6.16365e-40	0.608942	0.587	0.15
Hpca	3	4.80895e-43	7.27739e-39	0.641535	0.967	0.469
Zfhx3	3	1.53524e-42	2.32328e-38	0.684732	0.76	0.3
Matk	3	2.35254e-42	3.5601e-38	0.821894	0.947	0.59
Crem	3	7.81395e-42	1.18248e-37	0.945434	0.84	0.481
Penk	3	1.83344e-41	2.77455e-37	1.31091	0.9	0.617
Pcdh10	3	6.54293e-41	9.90141e-37	0.600913	0.84	0.398
Iah1	3	2.10422e-40	3.18431e-36	0.811965	0.753	0.326
Txn1	3	1.35473e-39	2.05011e-35	0.567556	0.993	0.993
Ppp3ca	3	1.643e-39	2.48635e-35	0.686054	0.96	0.859
Myt1l	3	9.07612e-39	1.37349e-34	0.794856	0.973	0.813
Jak1	3	1.8344e-37	2.77599e-33	0.79858	0.92	0.697
Rgs17	3	2.89623e-37	4.38287e-33	0.742467	0.967	0.85
Tenm1	3	3.11099e-37	4.70787e-33	0.733865	0.78	0.384
Atp8a1	3	3.7631e-37	5.6947e-33	0.730978	0.94	0.667
Atox1	3	8.32841e-36	1.26034e-31	0.562572	0.92	0.809
Cplx1	3	4.53935e-35	6.86939e-31	0.582942	0.933	0.646
Ppp1r9a	3	3.99887e-34	6.05149e-30	0.840463	0.887	0.698
Cited1	3	4.42787e-34	6.7007e-30	0.920149	0.813	0.445
Pak3	3	1.42384e-33	2.1547e-29	0.593893	0.987	0.949
Cx3cl1	3	4.80688e-33	7.27425e-29	0.608256	0.927	0.7
Tmem191c	3	2.23585e-31	3.38351e-27	0.640592	0.947	0.702
Ar	3	1.34021e-29	2.02814e-25	0.55651	0.62	0.244
Gng4	3	2.17871e-28	3.29705e-24	0.642927	0.9	0.666
Tspan4	3	3.63718e-24	5.50415e-20	0.607107	0.713	0.395
Cthrc1	3	1.87733e-23	2.84096e-19	0.568126	0.8	0.549
Galnt16	3	7.19865e-23	1.08937e-18	0.592041	0.807	0.555
Vgf	3	5.036e-21	7.62098e-17	0.564223	0.973	0.877
Plppr4	3	1.2975e-20	1.9635e-16	0.564314	0.767	0.518
Rgs4	3	5.98655e-17	9.05945e-13	0.714638	0.713	0.572
Otx1	4	1.10829e-271	1.67718e-267	0.769686	0.94	0.006
Adgrf5	4	2.23556e-251	3.38307e-247	0.60376	0.821	0.002
Igf1	4	2.83429e-198	4.28914e-194	1.04771	0.94	0.025
Mup6	4	1.38279e-196	2.09258e-192	1.11338	0.701	0.005
Tacr3	4	5.9222e-185	8.96207e-181	1.48641	0.761	0.012
Dmrtb1	4	5.9e-139	8.92848e-135	0.736591	0.925	0.05
Rspo3	4	1.27899e-134	1.9355e-130	0.665445	0.836	0.038
Serpinf1	4	2.61898e-125	3.9633e-121	0.721254	0.806	0.039
Nxph1	4	1.58069e-116	2.39205e-112	0.754219	0.94	0.068
Coch	4	2.93817e-89	4.44633e-85	0.680964	0.776	0.061
Chodl	4	2.38698e-83	3.61222e-79	1.36475	0.97	0.141
Crhbp	4	7.06863e-83	1.0697e-78	0.877111	0.687	0.049
Lhfp	4	2.01053e-63	3.04253e-59	0.704034	0.776	0.103
Cd302	4	6.78158e-62	1.02626e-57	1.23036	0.955	0.191
Pmch	4	1.85214e-55	2.80284e-51	7.03889	1	0.367
Klhl13	4	3.02863e-55	4.58323e-51	1.62628	1	0.323
Pcdh8	4	1.59928e-45	2.42019e-41	1.32108	0.97	0.341
Rbfox1	4	2.93322e-44	4.43884e-40	0.639919	0.94	0.208
Hrh3	4	6.79435e-44	1.02819e-39	0.568089	0.896	0.222
Ramp1	4	1.53117e-43	2.31711e-39	0.711761	0.612	0.091
Lypd1	4	3.14855e-43	4.7647e-39	1.27025	0.97	0.336
Fkbp11	4	3.86014e-42	5.84155e-38	0.936548	0.925	0.296
Maged2	4	2.11101e-38	3.19459e-34	1.50156	1	0.836
Snca	4	3.28821e-38	4.97605e-34	0.897976	0.97	0.322
Enpp2	4	5.62488e-38	8.51213e-34	0.938175	0.746	0.179
2510009E07Rik	4	5.83415e-38	8.82882e-34	0.562776	0.91	0.262
Pcsk2	4	1.31562e-37	1.99092e-33	1.4218	1	0.777
Hpcal1	4	1.44045e-37	2.17983e-33	0.982304	0.985	0.503
Rcn1	4	1.54934e-37	2.34461e-33	1.28079	1	0.771
Nptx1	4	1.61171e-37	2.439e-33	1.27395	0.776	0.192
Ntng1	4	6.97716e-37	1.05585e-32	0.71161	0.94	0.334
Gabrg1	4	7.57856e-34	1.14686e-29	0.757642	0.851	0.289
Ache	4	1.35122e-33	2.0448e-29	0.712379	1	0.959
Vstm2a	4	2.09032e-33	3.16328e-29	0.709771	0.94	0.369
Olfm2	4	1.08447e-31	1.64113e-27	0.806479	1	0.681
Pcdh9	4	1.2101e-31	1.83125e-27	0.911544	1	0.826
Ntm	4	4.58821e-30	6.94334e-26	0.94509	0.985	0.625
Fxyd7	4	3.28726e-29	4.97461e-25	0.654561	0.985	0.412
Tuba1a	4	3.38559e-29	5.12342e-25	0.556184	1	0.999
Pde1a	4	3.66778e-28	5.55045e-24	0.875835	0.881	0.426
Rpn2	4	5.52697e-28	8.36396e-24	0.656451	1	0.906
Gad1	4	1.69114e-27	2.5592e-23	0.806961	1	0.379
Lsamp	4	1.86468e-26	2.82182e-22	0.735033	1	0.93
Fam46a	4	3.89818e-26	5.89912e-22	0.666568	0.985	0.624
Stmn1	4	4.13663e-26	6.25996e-22	0.603136	1	0.954
Ufsp1	4	3.11874e-25	4.71959e-21	0.556304	0.955	0.488
Parm1	4	5.50181e-25	8.3259e-21	1.3281	0.97	0.701
Fam171b	4	9.08753e-25	1.37522e-20	0.625094	0.985	0.78
Degs1	4	3.11302e-24	4.71094e-20	0.815569	1	0.873
Nucb2	4	3.74203e-24	5.66282e-20	1.30751	0.985	0.764
Fkbp2	4	6.79043e-24	1.0276e-19	0.562995	1	0.996
Deptor	4	6.97392e-23	1.05536e-18	0.746801	0.925	0.551
Gpx3	4	1.22403e-22	1.85232e-18	0.581135	1	0.968
Prdx6	4	8.2898e-22	1.25449e-17	0.654922	0.94	0.638
Kcnip4	4	1.76742e-21	2.67464e-17	0.889397	0.866	0.483
Pfkp	4	2.44659e-21	3.70242e-17	0.596184	0.985	0.75
Thsd7a	4	6.83322e-21	1.03407e-16	0.6067	0.94	0.554
Tmem9	4	1.71114e-20	2.58948e-16	0.583128	0.985	0.931
Cthrc1	4	6.63947e-18	1.00475e-13	0.563116	0.91	0.558
Gpr83	4	1.88658e-17	2.85496e-13	0.794614	0.851	0.536
Cd164	4	2.04669e-16	3.09726e-12	0.561308	0.97	0.715
Cartpt	4	8.23067e-16	1.24555e-11	2.07245	0.701	0.343
Tenm2	4	4.67159e-13	7.06952e-09	0.588832	0.925	0.717
Pcp4l1	4	6.30307e-13	9.53844e-09	0.848197	0.806	0.449
Cd59a	4	3.34349e-12	5.0597e-08	0.700453	0.821	0.59
